# Isolation and characterisation of bacteriophages with activity against invasive non-typhoidal *Salmonella* causing bloodstream infection in Malawi

**DOI:** 10.1101/2021.02.18.431836

**Authors:** Ella V. Rodwell, Nicolas Wenner, Caisey V. Pulford, Yueyi Cai, Arthur Bowers-Barnard, Alison Beckett, Jonathan Rigby, David M. Picton, Tim R. Blower, Nicholas A. Feasey, Jay C. D. Hinton, Blanca M. Perez-Sepulveda

**Affiliations:** Clinical Infection, Microbiology & Immunology, Institute of Infection, Veterinary & Ecological Sciences, University of Liverpool, Liverpool, UK; Biomedical Electron Microscopy Facility, University of Liverpool, Liverpool, UK; Department of Biosciences, Durham University, Durham, UK; Department of Clinical Sciences, Liverpool School of Tropical Medicine, Liverpool, UK; Malawi Liverpool Wellcome Trust Clinical research programme, University of Malawi, The College of Medicine, Blantyre, Malawi

**Keywords:** Enteritidis, Typhimurium, Malawi, Environmental Phage

## Abstract

In recent years, novel lineages of invasive non-typhoidal *Salmonella* (iNTS) serovars Typhimurium and Enteritidis have been identified in patients with bloodstream infection in sub-Saharan Africa. Here, we isolated and characterised 32 phages capable of infecting *S*. Typhimurium and *S*. Enteritidis, from water sources in Malawi and the UK. The phages were classified in three major phylogenetic clusters that were geographically distributed. In terms of host range, Cluster 1 phages were able to infect all bacterial hosts tested, whereas Clusters 2 and 3 had a more restricted profile. Cluster 3 contained two sub-clusters, and 3.b contained the most novel isolates. This study represents the first exploration of the potential for phages to target the lineages of *Salmonella* that are responsible for bloodstream infections in sub-Saharan Africa.
