## Supplementary Tables for "Isolation and characterisation of bacteriophages with activity against invasive non-typhoidal *Salmonella* causing bloodstream infection in Malawi"

### Sheet: Table S1
Table S1: Oligonucleotide used in this study
Oligonucleotides	Sequence (5’-3’)a
Brex_del_Fw	TTTGCGAGCTGCATAGCAGTCTTCAGAGGGTAGATATGACGATGGTGTAGGCTGGAGCTGCTTC
Brex_del_Rv	AGTTTGACCCACTCCTCGATATATTTAGTTTACTCCCAACGCCTTCATATGAATATCCTCCTTAG
Brex_up	ATGAAAGCCTGGATGACCCC
Brex_down	TGCGTTAGTGGAAAACTATGAGC
M13_-40_long	GGTTTTCCCAGTCACGACG
M13_rev_long	CACAGGAAACAGCTATGACCATG
NW_1	ACGTGAATTCGCTGGTGCCGACGAACCATG (EcoRI)
NW_2	ATGGCCTATTTGCTACATTTTTATAACATGG
NW_3	TTATAAAAATGTAGCAAATAGGCCATTTGTGCCTGAAAAGATG
NW_4	AGCTGGATCCAACGTACAGTTCTAATGCG (BamHI)
NW_64	ACGTGGATCCTCTGCTGATTGAAACCCGCC (BamHI)
NW_65	ACGTGAATTCTTCGGAGATGGCAAAACGG (EcoRI)
NW_82	GAAAAGAATTCTCAGTTCCGTCAAGTTC
NW_83	TACTCTCATAATTCGCTCCGTT
NW_84	AACGGAGCGAATTATGAGAGTATCACGCCATCCGCAGGGATAC
NW_85	ACGTGGATCCTAACTCGGCGGTCTGCG (BamHI)
OPL5	ACGCAGGCAC
RAPD5	AACGCGCAAC
P1	CCGCAGCCAA
P2	AACGGGCAGA
aRelevant restriction sites are underlined and are indicated in brackets

### Sheet: Table S2
Table S2: BPS6 genome annotation
Gene ID	Gene name	Product	Category	Coordinates	Size	Strand
BPS6_001		baseplate hub subunit	Base plate	1620..2426	807	-
BPS6_002		Hypothetical protein	Hypothetical	2476..3000	525	+
BPS6_003		Hypothetical protein	Hypothetical	2978..3463	486	+
BPS6_004	ruvC	Crossover junction endodeoxyribonuclease RuvC	Replication	3501..4112	612	+
BPS6_005		Hypothetical protein	Hypothetical	4105..4401	297	+
BPS6_006		Hypothetical protein	Hypothetical	4388..4633	246	+
BPS6_007		Hypothetical protein	Hypothetical	4626..4868	243	+
BPS6_008		baseplate subunit	Base plate	4878..5117	240	+
BPS6_009		baseplate hub subunit	Base plate	5214..6245	1032	+
BPS6_010		baseplate distal hub subunit	Base plate	6273..7217	945	-
BPS6_011		DNA end protector during packaging	Replication	7272..7976	705	+
BPS6_012		Hypothetical protein	Hypothetical	8038..8784	747	+
BPS6_013		Hypothetical protein	Hypothetical	8802..9089	288	+
BPS6_014		Hypothetical protein	Hypothetical	9263..10,222	960	+
BPS6_015		Hypothetical protein	Hypothetical	10,295..10,957	663	+
BPS6_016		thymidylate synthase	Metabolism	10,957..12,003	1047	+
BPS6_017		putative deoxynucleotide monophosphate kinase	Metabolism	12,000..12,569	570	+
BPS6_018		putative dUTP diphosphatase	Metabolism	12,566..13,117	552	+
BPS6_019		Hypothetical protein	Hypothetical	13,117..13,647	531	+
BPS6_020	recA	recombination protein RecA	Recombination	13,632..14,717	1086	+
BPS6_021		Hypothetical protein	Hypothetical	14,695..15,024	330	+
BPS6_022		DNA ligase	Replication	15,031..16,455	1425	+
BPS6_023		Hypothetical protein	Hypothetical	16,519..16,851	333	+
BPS6_024		Hypothetical protein	Hypothetical	16,864..17,166	303	+
BPS6_025		baseplate wedge subunit	Base plate	17,284..18,477	1194	+
BPS6_026		Hypothetical protein	Hypothetical	18,474..18,590	117	+
BPS6_027		baseplate wedge subunit	Base plate	18,590..18,790	201	+
BPS6_028		Hypothetical protein	Hypothetical	19,004..19,357	354	+
BPS6_029		Hypothetical protein	Hypothetical	19,305..19,763	459	+
BPS6_030		Hypothetical protein	Hypothetical	19,811..20,170	360	+
BPS6_031		DNA ligase	Replication	20,224..21,651	1428	+
BPS6_032		Hypothetical protein	Hypothetical	21,729..21,992	264	+
BPS6_033		Hypothetical protein	Hypothetical	21,982..22,146	165	+
BPS6_034		DNA helicase loader	Replication	22,136..22,798	663	+
BPS6_035		tail completion and sheath stabiliser	Tail	22,799..24,739	1941	-
BPS6_036		baseplate wedge subunit and tail pin	Base plate	24,750..26,138	1389	-
BPS6_037		baseplate wedge component	Base plate	26,135..26,692	558	-
BPS6_038		baseplate wedge subunit	Base plate	26,706..27,674	969	-
BPS6_039		co-chaperonin for GroEL	Replication	27,728..28,348	621	+
BPS6_040		DCMP deaminase	Metabolism	28,559..28,966	408	-
BPS6_041	tadA	t-RNA-specific adenosine deaminase	Metabolism	28,968..29,486	519	-
BPS6_042		Hypothetical protein	Hypothetical	29,479..29,886	408	-
BPS6_043		Hypothetical protein	Hypothetical	29,883..30,224	342	-
BPS6_044		Hypothetical protein	Hypothetical	30,288..30,638	351	-
BPS6_045		Hypothetical protein	Hypothetical	30,635..30,967	333	-
BPS6_046		Hypothetical protein	Hypothetical	30,964..31,524	561	-
BPS6_047		Hypothetical protein	Hypothetical	31,524..31,865	342	-
BPS6_048		Hypothetical protein	Hypothetical	31,868..32,530	663	-
BPS6_049		Hypothetical protein	Hypothetical	32,628..32,918	291	-
BPS6_050	dexA	dexA exonuclease A	Lysis	32,996..33,628	633	-
BPS6_051		Hypothetical protein	Hypothetical	33,621..33,965	345	-
BPS6_052		aerobic ribonucleotide reductase B subunit	Metabolism	33,962..34,567	606	-
BPS6_053		Hypothetical protein	Hypothetical	34,564..34,800	237	-
BPS6_054		thymidylate synthetase	Metabolism	34,797..35,021	225	-
BPS6_055		dihydrofolate reductase	Metabolism	35,071..35,484	414	-
BPS6_056		Hypothetical protein	Hypothetical	35,488..35,799	312	-
BPS6_057		putative membrane protein	Metabolism	35,801..36,079	279	-
BPS6_058	topoM	topoisomerase	Replication	36,122..37,453	1332	-
BPS6_059	gyrB	type 2 topoisomerase subunit B	Replication	37,455..39,368	1914	-
BPS6_060		Hypothetical protein	Hypothetical	39,418..39,996	579	-
BPS6_061		Hypothetical protein	Hypothetical	39,993..40,478	486	-
BPS6_062		Hypothetical protein	Hypothetical	40,520..40,711	192	-
BPS6_063		putative histone-like protein	Replication	40,759..41,268	510	-
BPS6_064		Hypothetical protein	Hypothetical	41,356..41,577	222	-
BPS6_065		putative tail tube protein	Tail	41,581..42,390	810	-
BPS6_066		Hypothetical protein	Hypothetical	42,369..42,680	312	-
BPS6_067	rnaseH		Replication	42,794..43,207	414	-
BPS6_068		Hypothetical protein	Hypothetical	43,182..43,481	300	-
BPS6_069		dsDNA binding protein	Replication	43,535..45,118	1584	-
BPS6_070		late promoter transcription	Replication	45,151..47,892	2742	-
BPS6_071		loader of DNA helicase	Replication	47,869..48,000	132	+
BPS6_072		DNA binding protein	Replication	48,000..48,353	354	-
BPS6_073		RNA polymerase binding protein	Replication	48,523..48,729	207	-
BPS6_074		Hypothetical protein	Hypothetical	48,722..49,168	447	-
BPS6_075		sliding clamp DNA polymerase	Replication	49,165..49,536	372	-
BPS6_076		clamp-loader subunit	Replication	49,598..50,020	423	-
BPS6_077	RegA		Replication	50,025..50,564	540	-
BPS6_078		Hypothetical protein	Hypothetical	50,580..51,689	1110	-
BPS6_079		Hypothetical protein	Hypothetical	51,686..52,072	387	-
BPS6_080		DNA polymerase	Replication	52,069..52,290	222	-
BPS6_081		Hypothetical protein	Hypothetical	52,302..52,493	192	-
BPS6_082		membrane-associated initiation of head vertex	Head	52,575..52,742	168	-
BPS6_083		Hypothetical protein	Hypothetical	52,779..54,014	1236	-
BPS6_084		replication and recombination DNA helicase	Replication	52,779..54,014	1236	-
BPS6_085		putative membrane protein	Metabolism	54,011..54,196	186	-
BPS6_086		Hypothetical protein	Hypothetical	54,177..54,563	387	-
BPS6_087		Hypothetical protein	Hypothetical	54,565..54,768	204	-
BPS6_088		Hypothetical protein	Hypothetical	54,565..54,768	204	-
BPS6_089		Hypothetical protein	Hypothetical	54,771..55,676	906	-
BPS6_090		Hypothetical protein	Hypothetical	55,992..56,774	783	-
BPS6_091		thymidine kinase	Metabolism	56,767..57,111	345	-
BPS6_092	polB	DNA polymerase II	Replication	57,172..60,168	2997	-
BPS6_093		DCTP pyrophosphatase	Metabolism	60,230..60,820	591	+
BPS6_094		Hypothetical protein	Hypothetical	60,230..60,820	591	+
BPS6_095		Hypothetical protein	Hypothetical	60,862..61,074	213	+
BPS6_096		Hypothetical protein	Hypothetical	61,170..61,727	558	+
BPS6_097		Hypothetical protein	Hypothetical	61,776..61,925	150	+
BPS6_098		Hypothetical protein	Hypothetical	61,937..62,479	543	+
BPS6_099		Hypothetical protein	Hypothetical	62,476..62,850	375	+
BPS6_100		Hypothetical protein	Hypothetical	62,877..63,335	459	-
BPS6_101		Hypothetical protein	Hypothetical	63,371..63,820	450	-
BPS6_102		Hypothetical protein	Hypothetical	63,860..65,053	1194	-
BPS6_103		Hypothetical protein	Hypothetical	65,123..65,824	702	-
BPS6_104		Hypothetical protein	Hypothetical	65,896..66,414	519	-
BPS6_105		Hypothetical protein	Hypothetical	66,424..66,657	234	-
BPS6_106		tRNA	tRNA	66,951..67,039	89	-
BPS6_107		tRNA-Ser-GCT	tRNA	67,042..67,130	89	-
BPS6_108		tRNA-Asn-GTT	tRNA	67,799..67,874	76	-
BPS6_109		Hypothetical protein	Hypothetical	67,902..68,036	135	-
BPS6_110		Hypothetical protein	Hypothetical	68,050..68,250	201	-
BPS6_111		tRNA-Met-CAT	tRNA	68,288..68,363	76	-
BPS6_112		Hypothetical protein	Hypothetical	70,622..70,768	147	-
BPS6_113		Hypothetical protein	Hypothetical	70,826..71,398	573	-
BPS6_114		Hypothetical protein	Hypothetical	71,751..73,532	1782	+
BPS6_115		Hypothetical protein	Hypothetical	73,516..74,370	855	+
BPS6_116		Hypothetical protein	Hypothetical	74,373..75,563	1191	+
BPS6_117		tail spike	Tail	75,610..79,113	3504	+
BPS6_118		tail spike 3	Tail	79,217..81,313	2097	+
BPS6_119		Hypothetical protein	Hypothetical	81,414..84,194	2781	+
BPS6_120		tail spike	Tail	84,246..86,558	2313	+
BPS6_121	vriC	virulence-associated VriC protein	Virulence	86,652..91,490	4839	+
BPS6_122		baseplate wedge subunit	Base plate	91,543..91,791	249	+
BPS6_123		baseplate wedge subunit	Base plate	91,775..92,116	342	+
BPS6_124		neck protein	Base plate	92,103..92,855	753	+
BPS6_125		Hypothetical protein	Hypothetical	92,884..93,096	213	-
BPS6_126		neck protein	Base plate	93,158..93,799	642	+
BPS6_127		baseplate hub assembly protein	Base plate	93,802..94,500	699	+
BPS6_128		baseplate subunit	Base plate	94,578..95,180	603	+
BPS6_129		terminase DNA packaging enzyme large subunit	Terminase	95,164..97,374	2211	+
BPS6_130		terminase DNA packaging enzyme small subunit	Terminase	97,427..99,322	1896	+
BPS6_131		deozynucleoside monophosphate kinase	Replication	99,381..99,839	459	+
BPS6_132		tail tube	Tail	99,870..100,403	534	+
BPS6_133		Hypothetical protein	Hypothetical	100,471..102,153	1683	+
BPS6_134		Hypothetical protein	Hypothetical	102,195..102,365	171	+
BPS6_135		Hypothetical protein	Hypothetical	102,374..102,691	318	+
BPS6_136		prohead assembly	Head	102,702..103,367	666	+
BPS6_137		Hypothetical protein	Hypothetical	103,414..104,253	840	+
BPS6_138		Hypothetical protein	Hypothetical	104,345..105,667	1323	+
BPS6_139		Hypothetical protein	Hypothetical	105,749..106,396	648	+
BPS6_140		Hypothetical protein	Hypothetical	106,457..106,897	441	+
BPS6_141		baseplate hub assembly protein	Base plate	106,906..107,280	375	+
BPS6_142		Hypothetical protein	Hypothetical	107,277..107,513	237	+
BPS6_143		Hypothetical protein	Hypothetical	107,617..108,081	465	+
BPS6_144		Hypothetical protein	Hypothetical	108,150..108,467	318	+
BPS6_145		Hypothetical protein	Hypothetical	108,428..108,895	468	+
BPS6_146		Hypothetical protein	Hypothetical	108,846..109,100	255	+
BPS6_147		Hypothetical protein	Hypothetical	109,132..109,860	729	+
BPS6_148		Hypothetical protein	Hypothetical	109,861..110,514	654	-
BPS6_149		Hypothetical protein	Hypothetical	110,545..111,042	498	+
BPS6_150		Hypothetical protein	Hypothetical	111,081..111,536	456	+
BPS6_151		Hypothetical protein	Hypothetical	111,536..112,282	747	+
BPS6_152	rhlB		Replication	112,312..113,811	1500	+
BPS6_153		Hypothetical protein	Hypothetical	113,817..114,182	366	-
BPS6_154		sliding clamp DNA polymerase accessory protein	Replication	114,521..115,189	669	+
BPS6_155		replication factor C small subunit / Phage DNA	Replication	115,268..116,257	990	+
BPS6_156		DNA polymerase clamp loader subunit	Replication	116,262..116,684	423	+
BPS6_157		endoribonuclease translational repressor	Regulation	116,714..117,178	465	+
BPS6_158		Hypothetical protein	Hypothetical	117,195..118,058	864	+
BPS6_159		Hypothetical protein	Hypothetical	118,101..119,333	1233	+
BPS6_160		Hypothetical protein	Hypothetical	119,330..119,737	408	+
BPS6_161		Hypothetical protein	Hypothetical	119,834..121,852	2019	+
BPS6_162		Hypothetical protein	Hypothetical	121,890..122,261	372	+
BPS6_163		Hypothetical protein	Hypothetical	122,321..122,695	375	+
BPS6_164		Hypothetical protein	Hypothetical	122,704..123,576	873	+
BPS6_165		Hypothetical protein	Hypothetical	123,727..123,903	177	+
BPS6_166		Hypothetical protein	Hypothetical	123,896..126,112	2217	+
BPS6_167	acpA	acyl carrier protein	Metabolism	126,156..126,467	312	+
BPS6_168		Hypothetical protein	Hypothetical	126,599..126,838	240	+
BPS6_169		Hypothetical protein	Hypothetical	126,898..127,353	456	+
BPS6_170		dihydrifolate reductase	Metabolism	127,366..127,644	279	+
BPS6_171		Hypothetical protein	Hypothetical	127,682..128,131	450	+
BPS6_172		Hypothetical protein	Hypothetical	128,211..128,900	690	+
BPS6_173		Hypothetical protein	Hypothetical	128,897..129,217	321	+
BPS6_174		Hypothetical protein	Hypothetical	129,267..130,058	792	+
BPS6_175		Hypothetical protein	Hypothetical	130,116..130,787	672	+
BPS6_176		recombination endonuclease subunit	Recombination	130,789..131,076	288	+
BPS6_177		superinfection exclusion protein	Immunity	131,066..131,386	321	+
BPS6_178		Hypothetical protein	Hypothetical	131,592..132,383	792	+
BPS6_179	hup	DNA-binding protein HU	Replication	132,467..132,745	279	+
BPS6_180		RNA polymerase sigma factor	Regulation	132,881..134,602	1722	+
BPS6_181		Hypothetical protein	Hypothetical	134,599..135,366	768	-
BPS6_182	rnhA	Ribonuclease HI	Immunity	135,409..135,936	528	+
BPS6_183		Hypothetical protein	Hypothetical	135,948..136,739	792	+
BPS6_184		Hypothetical protein	Hypothetical	136,726..137,841	1116	+
BPS6_185	sbcC	nuclease SbcCD subunit C	Immunity	137,844..140,177	2334	+
BPS6_186		Hypothetical protein	Hypothetical	140,180..140,488	309	+
BPS6_187		Hypothetical protein	Hypothetical	140,485..140,649	165	+
BPS6_188		sliding clamp DNA polymerase	Replication	140,646..140,981	336	+
BPS6_189		Hypothetical protein	Hypothetical	140,956..141,324	369	+
BPS6_190		Hypothetical protein	Hypothetical	141,311..141,589	279	+
BPS6_191		Hypothetical protein	Hypothetical	141,686..142,303	618	+
BPS6_192		Hypothetical protein	Hypothetical	142,303..142,941	639	+
BPS6_193		Hypothetical protein	Hypothetical	143,046..143,321	276	+
BPS6_194		Hypothetical protein	Hypothetical	143,046..143,321	276	+
BPS6_195		Hypothetical protein	Hypothetical	143,400..145,781	2382	+
BPS6_196		Hypothetical protein	Hypothetical	145,833..146,378	546	+
BPS6_197		RNA polymerase sigma factor	Replication	146,435..146,788	354	+
BPS6_198		Hypothetical protein	Hypothetical	146,852..147,469	618	+
BPS6_199		Hypothetical protein	Hypothetical	147,469..148,533	1065	+
BPS6_200		cytosine-specific methyltransferase	Metabolism	148,530..148,739	210	+
BPS6_201		Hypothetical protein	Hypothetical	148,939..149,427	489	+
BPS6_202		Hypothetical protein	Hypothetical	149,478..149,666	189	+
BPS6_203		putative peptidoglycan binding protein	Tail	149,736..150,530	795	+
BPS6_204	phoH	phosphate starvation-inducible protein	Metabolism	150,638..151,477	840	+
BPS6_205	nrdA	ribonucleoside-diphosphate reductase 1 subunit alpha	Metabolism	151,562..153,838	2277	+
BPS6_206	nrdB	ribonucleoside-diphosphate reductase 1 subunit beta	Metabolism	153,909..155,012	1104	+
BPS6_207		Hypothetical protein	Hypothetical	155,022..155,246	225	+
BPS6_208		Hypothetical protein	Hypothetical	155,353..155,586	234	+
BPS6_209		Hypothetical protein	Hypothetical	155,588..156,049	462	+
BPS6_210		Hypothetical protein	Hypothetical	156,051..156,389	339	+
BPS6_211		Hypothetical protein	Hypothetical	156,390..156,851	462	-
BPS6_212		cell wall-associated hydrolyse base plate	Base plate	156,835..1113	1626	-

### Sheet: Table S3
Table S3: ER6 genome annotation
Gene ID	Gene name	Product	Category	Coordinates	Size	Strand
ER6_001		decorator protein D	Head	755..1150	396	-
ER6_002	sppA	protease 4	Lysis	1165..2481	1317	-
ER6_003		putative lambda family portal protein B	Base plate	2478..4157	1680	-
ER6_004		putative head-to-tail joining protein W	Base plate	4154..4408	255	-
ER6_005		putative terminase large subunit	Terminase	4419..6494	2076	-
ER6_006		putative terminase small subunit	Terminase	6484..7053	570	-
ER6_007	rapA	Helicase	Replication	7040..8515	1476	-
ER6_008		Hypothetical protein	Hypothetical	8562..8849	288	-
ER6_009		Hypothetical protein	Hypothetical	8851..10,890	2040	-
ER6_010		Hypothetical protein	Hypothetical	10,957..11,553	597	-
ER6_011		3'phosphatase, 5'polynucleotide kinase	Replication	11,608..12,945	1338	-
ER6_012		Hypothetical protein	Hypothetical	12,938..13,267	330	-
ER6_013		Hypothetical protein	Hypothetical	13,329..13,745	417	-
ER6_014		RNA polymerase binding protein	Replication	13,988..14,269	282	+
ER6_015		Hypothetical protein	Hypothetical	14,266..16,851	2586	+
ER6_016		Hypothetical protein	Hypothetical	16,892..17,179	288	-
ER6_017		clamp-loader subunit	Replication	16,895..17,035	141	-
ER6_018		Hypothetical protein	Hypothetical	17,725..18,168	444	-
ER6_019		3'phosphatase, 5'polynucleotide kinase	Replication	18,331..18,582	252	-
ER6_020		Hypothetical protein	Hypothetical	18,575..18,826	252	-
ER6_021		Hypothetical protein	Hypothetical	18,819..19,025	207	-
ER6_022		Hypothetical protein	Hypothetical	19,078..20,232	1155	-
ER6_023		Hypothetical protein	Hypothetical	20,358..20,579	222	-
ER6_024		Hypothetical protein	Hypothetical	20,576..21,124	549	-
ER6_025		Hypothetical protein	Hypothetical	21,138..21,761	624	-
ER6_026		Hypothetical protein	Hypothetical	21,764..21,964	201	-
ER6_027		Hypothetical protein	Hypothetical	21,979..22,518	540	-
ER6_028		Hypothetical protein	Hypothetical	22,532..22,792	261	-
ER6_029		Hypothetical protein	Hypothetical	23,553..23,924	372	+
ER6_030		Hypothetical protein	Hypothetical	23,996..24,436	441	+
ER6_031		Hypothetical protein	Hypothetical	24,423..24,758	336	+
ER6_032		Hypothetical protein	Hypothetical	24,745..25,086	342	+
ER6_033	rdgC	putative recombination-associated protein RdgC	Recombination	25,067..26,143	1077	+
ER6_034		Hypothetical protein	Hypothetical	26,146..26,379	234	+
ER6_035		Hypothetical protein	Hypothetical	26,384..26,659	276	+
ER6_036		Hypothetical protein	Hypothetical	26,855..27,595	741	+
ER6_037		Hypothetical protein	Hypothetical	27,592..28,266	675	+
ER6_038		Hypothetical protein	Hypothetical	28,263..29,363	1101	+
ER6_039		putative N-6-adenine-methyltransferase	Replication	29,363..30,067	705	+
ER6_040		Hypothetical protein	Hypothetical	30,145..31,119	975	+
ER6_041		Hypothetical protein	Hypothetical	31,130..31,324	195	+
ER6_042		Hypothetical protein	Hypothetical	31,327..31,542	216	+
ER6_043		Hypothetical protein	Hypothetical	31,532..31,786	255	+
ER6_044		Hypothetical protein	Hypothetical	31,768..32,280	513	+
ER6_045		Hypothetical protein	Hypothetical	32,361..32,642	282	+
ER6_046		Hypothetical protein	Hypothetical	32,639..32,950	312	+
ER6_047		Hypothetical protein	Hypothetical	32,947..33,399	453	+
ER6_048		Hypothetical protein	Hypothetical	33,401..34,114	714	+
ER6_049		Hypothetical protein	Hypothetical	34,190..34,474	285	+
ER6_050		Hypothetical protein	Hypothetical	34,471..34,932	462	+
ER6_051		DNA topoisomerase II large subunit	Replication	34,933..35,136	204	-
ER6_052		Hypothetical protein	Hypothetical	35,138..35,308	171	+
ER6_053		lysis protein A	Lysis	35,314..36,027	714	-
ER6_054		lysis protein B	Lysis	36,031..36,369	339	-
ER6_055		Hypothetical protein	Hypothetical	36,434..38,563	2130	-
ER6_056		Hypothetical protein	Hypothetical	38,573..39,799	1227	-
ER6_057		membrane-associated initiation of head vertex	Head	39,814..40,833	1020	-
ER6_058		Hypothetical protein	Hypothetical	40,847..41,809	963	-
ER6_059		Hypothetical protein	Hypothetical	41,820..42,827	1008	-
ER6_060		Hypothetical protein	Hypothetical	42,837..43,577	741	-
ER6_061		Hypothetical protein	Hypothetical	43,577..47,467	3891	-
ER6_062		Hypothetical protein	Hypothetical	47,457..47,696	240	-
ER6_063		Hypothetical protein	Hypothetical	47,696..47,926	231	-
ER6_064		putative tail assembly protein 2	Tail	47,938..48,756	819	-
ER6_065		Hypothetical protein	Hypothetical	48,766..50,454	1689	-
ER6_066		putative tape measure protein	Base plate	50,463..54,686	4224	-
ER6_067		Hypothetical protein	Hypothetical	54,748..54,945	198	-
ER6_068		Hypothetical protein	Hypothetical	54,990..55,451	462	-
ER6_069		Hypothetical protein	Hypothetical	55,548..56,687	1140	-
ER6_070		transposase	Recombination	56,701..57,204	504	-
ER6_071		Hypothetical protein	Hypothetical	57,201..57,827	627	-
ER6_072		Hypothetical protein	Hypothetical	57,827..58,192	366	-
ER6_073		Hypothetical protein	Hypothetical	58,195..58,488	294	-
ER6_074		Hypothetical protein	Hypothetical	58,550..58,864	315	-

### Sheet: Table S4
Table S4: ER22 genome annotation
Gene ID	Gene name	Product	Category	Coordinates	Size	Strand
ER22_001		putative terminase small subunit	Terminase	1..546	546	+
ER22_002		putative terminase large subunit	Terminase	536..1807	1272	+
ER22_003		putative portal protein	Base plate	1820..3292	1473	+
ER22_004		putative rho-independent terminator	Regulation	3298..3324	27
ER22_005		Hypothetical protein	Hypothetical	3323..3976	654	-
ER22_006		putative portal protein	Base plate	4198..4347	150	+
ER22_007		Hypothetical protein	Hypothetical	4364..5014	651	-
ER22_008		putative head morphogenesis protein	Head	5191..6234	1044	+
ER22_009		putative head decoration protein	Head	6237..6692	456	+
ER22_010		tRNA-Ser(tga)	tRNA	6666..6744	79	-
ER22_011		putative rho-independent terminator	Regulation	6698..6725	28
ER22_012		Hypothetical protein	Hypothetical	7013..7399	387	+
ER22_013		Hypothetical protein	Hypothetical	7365..7508	144	+
ER22_014		Hypothetical protein	Hypothetical	7593..8294	702	+
ER22_015		putative major coat protein	Head	8298..9347	1050	+
ER22_016		putative rho-independent terminator	Regulation	9365..9386	22
ER22_017		putative head fiber protein	Head	9408..9779	372	+
ER22_018		putative Hoc protein	Metabolism	9791..10,141	351	+
ER22_019		putative rho-independent terminator	Regulation	10,148..10,166	19
ER22_020		Hypothetical protein	Hypothetical	10,178..10,366	189	+
ER22_021		Hypothetical protein	Hypothetical	10,370..10,879	510	+
ER22_022		putative neck protein	Base plate	10,882..11,487	606	+
ER22_023		putative neck protein	Base plate	11,487..11,846	360	+
ER22_024		putative structural protein	Base plate	11,843..12,238	396	+
ER22_025		Hypothetical protein	Hypothetical	12,238..12,657	420	+
ER22_026		putative major tail protein	Tail	12,657..13,826	1170	+
ER22_027		putative rho-independent terminator	Regulation	13,828..13,850	23	-
ER22_028		putative rho-independent terminator	Regulation	13,830..13,856	27
ER22_029		Hypothetical protein	Hypothetical	13,855..14,526	672	-
ER22_030		putative rho-independent terminator	Regulation	14,611..14,633	23	-
ER22_031		Hypothetical protein	Hypothetical	14,638..14,868	231	-
ER22_032		membrane-associated initiation of head vertex	Head	14,882..15,352	471	-
ER22_033		loader of DNA helicase	Replication	15,349..16,479	1131	-
ER22_034		putative superinfection immunity protein	Immunity	16,542..16,721	180	-
ER22_035		loader of DNA helicase	Replication	16,891..17,307	417	+
ER22_036		Hypothetical protein	Hypothetical	17,313..17,672	360	+
ER22_037		putative tape measure protein	Base plate	17,665..19,998	2334	+
ER22_038		Hypothetical protein	Hypothetical	20,000..20,500	501	+
ER22_039		clamp-loader subunit	Replication	20,497..21,012	516	+
ER22_040		Hypothetical protein	Hypothetical	21,009..21,374	366	+
ER22_041		putative tail fibre protein	Tail	21,365..23,923	2559	+
ER22_042		tailspike protein	Tail	23,936..25,990	2055	+
ER22_043		Hypothetical protein	Hypothetical	26,020..26,112	93	-
ER22_044		Hypothetical protein	Hypothetical	26,109..26,270	162	-
ER22_045		membrane-associated initiation of head vertex	Head	26,270..26,431	162	-
ER22_046		replication and recombination DNA helicase	Replication	26,428..27,816	1389	-
ER22_047		Hypothetical protein	Hypothetical	27,849..28,040	192	-
ER22_048		putative restriction endonuclease	Immunity	28,072..28,359	288	-
ER22_049	polA	DNA polymerase family A	Replication	28,446..31,544	3099	-
ER22_050		putative rho-independent terminator	Regulation	31,558..31,581	24	-
ER22_051		Hypothetical protein	Hypothetical	31,602..32,228	627	-
ER22_052		Hypothetical protein	Hypothetical	32,310..32,486	177	-
ER22_053		Hypothetical protein	Hypothetical	32,486..33,910	1425	-
ER22_054		Hypothetical protein	Hypothetical	33,907..34,254	348	-
ER22_055		Hypothetical protein	Hypothetical	34,251..34,523	273	-
ER22_056	ninX	NinX protein	Metabolism	34,520..34,909	390	-
ER22_057		putative rho-independent terminator	Regulation	34,927..34,945	19	-
ER22_058		Hypothetical protein	Hypothetical	34,953..35,489	537	-
ER22_059		putative DNA-binding protein	Replication	35,623..35,841	219	+
ER22_060		putative rho-independent terminator	Regulation	35,832..35,849	18	-
ER22_061		putative rho-independent terminator	Regulation	35,833..35,857	25
ER22_062	repA	replicative DNA helicase	Replication	35,856..38,042	2187	-
ER22_063		putative uvsX-like protein	Metabolism	38,102..38,254	153	-
ER22_064		Hypothetical protein	Hypothetical	38,329..38,499	171	-
ER22_065		Hypothetical protein	Hypothetical	39,091..39,378	288	+
ER22_066		Hypothetical protein	Hypothetical	39,499..39,780	282	+
ER22_067		Hypothetical protein	Hypothetical	39,777..39,980	204	+
ER22_068		Hypothetical protein	Hypothetical	39,983..40,354	372	+
ER22_069		Hypothetical protein	Hypothetical	40,434..40,715	282	+
ER22_070		putative class I holin	Lysis	40,717..41,004	288	+
ER22_071	rrrD	Lysozyme RrrD	Lysis	40,985..41,473	489	+
ER22_072		Hypothetical protein	Hypothetical	41,657..41,806	150	+
ER22_073		Hypothetical protein	Hypothetical	41,803..41,958	156	+
ER22_074		putative NinH-like protein	Metabolism	41,955..42,308	354	+
ER22_075		Hypothetical protein	Hypothetical	42,308..42,607	300	+
ER22_076		Hypothetical protein	Hypothetical	42,624..42,854	231	+

### Sheet: Table S5
Table S5: ER20 genome annotation
Gene ID	Gene name	Product	Category	Coordinates	Size	Strand
ER20_001		putative terminase small subunit	Terminase	1..546	546	+
ER20_002		putative terminase large subunit	Terminase	536..1807	1272	+
ER20_003		putative portal protein	Tail	1820..3289	1470	+
ER20_004		DNA topoisomerase medium subunit	Replication	3320..3973	654	-
ER20_005		DNA topoisomerase II large subunit	Replication	4178..5221	1044	+
ER20_006		DNA topoisomerase II large subunit	Replication	5224..5682	459	+
ER20_007		Hypothetical protein	Hypothetical	6025..6411	387	+
ER20_008		Hypothetical protein	Hypothetical	6605..7306	702	+
ER20_009		putative capsid protein	Head	7310..8359	1050	+
ER20_010		capsid and scaffold protein	Head	8420..8704	285	+
ER20_011		Hypothetical protein	Hypothetical	8716..9066	351	+
ER20_012		recombination endonuclease subunit	Recombination	9103..9291	189	+
ER20_013		Hypothetical protein	Hypothetical	9295..9804	510	+
ER20_014		Hypothetical protein	Hypothetical	9807..10,412	606	+
ER20_015		Hypothetical protein	Hypothetical	10,412..10,771	360	+
ER20_016		Hypothetical protein	Hypothetical	10,768..11,163	396	+
ER20_017		Hypothetical protein	Hypothetical	11,163..11,582	420	+
ER20_018		Hypothetical protein	Hypothetical	11,582..12,751	1170	+
ER20_019		DNA helicase	Replication	12,780..13,010	231	-
ER20_020		recombination endonuclease subunit	Recombination	13,007..14,137	1131	-
ER20_021		Hypothetical protein	Hypothetical	14,200..14,529	330	-
ER20_022		DCTP pyrophosphatase	Metabolism	14,707..15,123	417	+
ER20_023		DNA primase subunit	Replication	15,150..15,482	333	+
ER20_024		Hypothetical protein	Hypothetical	15,475..17,787	2313	+
ER20_025		Hypothetical protein	Hypothetical	17,789..18,289	501	+
ER20_026	regA		Recombination	18,286..18,801	516	+
ER20_027		Hypothetical protein	Hypothetical	18,798..19,163	366	+
ER20_028		Hypothetical protein	Hypothetical	19,154..21,712	2559	+
ER20_029		DNA polymerase	Replication	21,725..23,779	2055	+
ER20_030		Hypothetical protein	Hypothetical	23,899..24,111	213	-
ER20_031		DNA polymerase	Replication	24,108..26,573	2466	-
ER20_032		sliding clamp DNA polymerase	Replication	26,570..26,761	192	-
ER20_033		RecA-like recombination protein	Recombination	26,793..27,077	285	-
ER20_034		RecA-like recombination protein	Recombination	27,074..27,268	195	-
ER20_035	polA	DNA polymerase I	Replication	27,454..29,655	2202	-
ER20_036		Hypothetical protein	Hypothetical	29,713..30,339	627	-
ER20_037		Hypothetical protein	Hypothetical	30,421..30,597	177	-
ER20_038		clamp-loader subunit	Replication	30,594..32,027	1434	-
ER20_039		Hypothetical protein	Hypothetical	32,011..32,565	555	-
ER20_040		RecA-like recombination protein	Recombination	32,609..33,145	537	-
ER20_041		Hypothetical protein	Hypothetical	33,145..33,402	258	-
ER20_042		RNA polymerase binding protein	Replication	33,536..33,754	219	+
ER20_043		Hypothetical protein	Hypothetical	33,769..35,472	1704	-
ER20_044		Hypothetical protein	Hypothetical	36,012..36,245	234	-
ER20_045		dsDNA binding protein	Hypothetical	36,242..36,412	171	-
ER20_046		Hypothetical protein	Hypothetical	36,865..37,068	204	+
ER20_047		RNA polymerase sigma factor	Regulation	37,084..37,359	276	+
ER20_048		Hypothetical protein	Hypothetical	37,356..37,565	210	+
ER20_049		Hypothetical protein	Hypothetical	37,699..37,884	186	+
ER20_050		Hypothetical protein	Hypothetical	37,881..38,045	165	+
ER20_051		Hypothetical protein	Hypothetical	38,109..38,633	525	+
ER20_052		Hypothetical protein	Hypothetical	38,630..38,833	204	+
ER20_053	rnaseH		Regulation	38,830..39,195	366	+
ER20_054		Hypothetical protein	Hypothetical	39,201..39,635	435	+
ER20_055		Hypothetical protein	Hypothetical	39,714..39,995	282	+
ER20_056		Hypothetical protein	Hypothetical	39,997..40,287	291	+
ER20_057	rrrD	Lysozyme RrrD	Lysis	40,265..40,753	489	+
ER20_058		Hypothetical protein	Hypothetical	40,938..41,123	186	+
ER20_059		Hypothetical protein	Hypothetical	41,120..41,278	159	+
ER20_060		ribonucleotide reductase A subunit	Replication	41,275..41,439	165	+
ER20_061		Hypothetical protein	Hypothetical	41,525..41,620	96	+
ER20_062		Hypothetical protein	Hypothetical	41,607..41,837	231	+
ER20_063		Hypothetical protein	Hypothetical	41,834..41,983	150	+
ER20_064		Hypothetical protein	Hypothetical	41,980..42,204	225	+
ER20_065		Hypothetical protein	Hypothetical	42,204..42,503	300	+
ER20_066		Hypothetical protein	Hypothetical	42,520..42,750	231	+
